# Post-translational regulation of photosynthetic activity via the TOR kinase in plants

**DOI:** 10.1101/2023.05.05.539554

**Authors:** Stefano D’Alessandro, Florent Velay, Régine Lebrun, Marwa Mehrez, Shanna Romand, Rim Saadouni, Céline Forzani, Sylvie Citerne, Marie-Hélène Montané, Christophe Robaglia, Benoît Menand, Christian Meyer, Ben Field

## Abstract

Chloroplasts are the powerhouse of the plant cell, yet they are resource-intensive and will cause photooxidative damage if their activity overshoots the demands of growth. The adjustment of chloroplast activity to match growth is therefore vital for stress acclimation. Here we identify a novel post-translational mechanism linking the conserved eukaryotic TOR kinase that promotes growth and the guanosine tetraphosphate (ppGpp) signaling pathway of prokaryotic origin that regulates chloroplast activity, and photosynthesis in particular. We show that RelA SpoT Homologue 3 (RSH3), a nuclear-encoded chloroplastic enzyme responsible for ppGpp biosynthesis, interacts directly with the TOR complex via a plant-specific N-terminal region (NTR) which is hyper-phosphorylated in a TOR-dependent manner. Downregulation of TOR activity reduces NTR phosphorylation, enhances ppGpp synthesis by RSH3, and causes a ppGpp-dependent decrease in photosynthetic capacity. Altogether we demonstrate that the TOR-RSH3 signaling axis is a novel and direct post-translational mechanism that allows chloroplast activity to be matched with plant growth, setting a new precedent for the regulation of organellar function by TOR.

**One sentence summary:** The TOR kinase post-translationally controls guanosine tetraphosphate signaling to regulate plant photosynthetic activity.
