## Supplementary Data Files for "Post-translational regulation of photosynthetic activity via the TOR kinase in plants": data 1C.xlsx

### Sheet: Foglio1
Origin	ID	RSH3/TID PSM
Biological replicate 1 Treatment 1	TID-LST8	0.787879
Biological replicate 1 Treatment 1	TID-LST8	0.875
Biological replicate 1 Treatment 1	TID-LST8	0.9
Biological replicate 1 Treatment 2	TID-LST8	0.697674
Biological replicate 1 Treatment 2	TID-LST8	0.8
Biological replicate 1 Treatment 2	TID-LST8	0.609756
Biological replicate 2 Treatment 1	TID-LST8	0.833333
Biological replicate 2 Treatment 1	TID-LST8	0.769231
Biological replicate 1 Treatment 1	TID-YFP	0.0116279
Biological replicate 1 Treatment 1	TID-YFP	0.0114943
Biological replicate 1 Treatment 1	TID-YFP	0.0103093
Biological replicate 1 Treatment 2	TID-YFP	0
Biological replicate 1 Treatment 2	TID-YFP	0
Biological replicate 1 Treatment 2	TID-YFP	0
Biological replicate 2 Treatment 1	TID-YFP	0.0118577
Biological replicate 2 Treatment 1	TID-YFP	0.025641
