## Supplementary Data Files for "Post-translational regulation of photosynthetic activity via the TOR kinase in plants": data 2A.xlsx

### Sheet: Foglio1
Line	Fv/Fm
qrt ctrl	0.865587
qrt ctrl	0.861507
qrt ctrl	0.849429
qrt ctrl	0.790869
qrt ctrl	0.826209
qrt ctrl	0.776962
qrt ctrl	0.862843
qrt ctrl	0.857547
qrt ctrl	0.855505
qrt ctrl	0.867293
qrt ctrl	0.831957
qrt ctrl	0.866861
qrt ctrl	0.812729
qrt ctrl	0.830543
qrt ctrl	0.87031
qrt ctrl	0.851093
qrt ctrl	0.865525
qrt ctrl	0.848988
qrt ctrl	0.831983
qrt ctrl	0.846988
qrt ctrl	0.837484
qrt ctrl	0.857204
qrt ctrl	0.861517
qrt ctrl	0.86051
qrt ctrl	0.801149
qrt ctrl	0.856645
qrt ctrl	0.847313
qrt ctrl	0.860091
qrt ctrl	0.854055
qrt ctrl	0.853527
qrt ctrl	0.845396
qrt ctrl	0.834692
qrt ctrl	0.857491
qrt ctrl	0.864819
qrt ctrl	0.870856
qrt ctrl	0.862106
qrt ctrl	0.856182
qrt azd	0.408169
qrt azd	0.436655
qrt azd	0.494652
qrt azd	0.329518
qrt azd	0.433876
qrt azd	0.293333
qrt azd	0.481526
qrt azd	0.334529
qrt azd	0.446062
qrt azd	0.575141
qrt azd	0.361101
qrt azd	0.371997
qrt azd	0.486632
qrt azd	0.371409
qrt azd	0.29446
qrt azd	0.625158
qrt azd	0.311181
qrt azd	0.353297
qrt azd	0.414548
qrt azd	0.47454
qrt azd	0.548128
qrt azd	0.335255
qrt azd	0.535793
qrt azd	0.420591
qrt azd	0.337047
qrt azd	0.519257
qrt azd	0.527993
qrt azd	0.35573
qrt azd	0.38835
qrt azd	0.277625
qrt azd	0.533946
qrt azd	0.336812
qrt azd	0.267103
qrt azd	0.316702
qrt azd	0.558312
rsh1_1 ctrl	0.862624
rsh1_1 ctrl	0.853219
rsh1_1 ctrl	0.852181
rsh1_1 ctrl	0.855431
rsh1_1 ctrl	0.858375
rsh1_1 ctrl	0.841915
rsh1_1 ctrl	0.861496
rsh1_1 ctrl	0.857131
rsh1_1 ctrl	0.855969
rsh1_1 ctrl	0.857926
rsh1_1 ctrl	0.82986
rsh1_1 ctrl	0.724937
rsh1_1 ctrl	0.86297
rsh1_1 ctrl	0.712368
rsh1_1 ctrl	0.845805
rsh1_1 ctrl	0.862251
rsh1_1 ctrl	0.827428
rsh1_1 ctrl	0.818466
rsh1_1 ctrl	0.84409
rsh1_1 azd	0.197573
rsh1_1 azd	0.261329
rsh1_1 azd	0.304567
rsh1_1 azd	0.26939
rsh1_1 azd	0.270457
rsh1_1 azd	0.280707
rsh1_1 azd	0.272243
rsh1_1 azd	0.321304
rsh1_1 azd	0.267375
rsh1_1 azd	0.261428
rsh1_1 azd	0.312247
rsh1_1 azd	0.213372
rsh1_1 azd	0.346464
rsh1_1 azd	0.294391
rsh1_1 azd	0.364293
rsh1_1 azd	0.402796
rsh1_1 azd	0.426642
rsh1_1 azd	0.467642
rsh2_1 ctrl	0.773538
rsh2_1 ctrl	0.850849
rsh2_1 ctrl	0.82684
rsh2_1 ctrl	0.854906
rsh2_1 ctrl	0.834539
rsh2_1 ctrl	0.834372
rsh2_1 ctrl	0.809609
rsh2_1 ctrl	0.778076
rsh2_1 ctrl	0.794592
rsh2_1 ctrl	0.726657
rsh2_1 ctrl	0.859853
rsh2_1 ctrl	0.857674
rsh2_1 ctrl	0.81797
rsh2_1 ctrl	0.825994
rsh2_1 ctrl	0.865783
rsh2_1 ctrl	0.84053
rsh2_1 ctrl	0.851958
rsh2_1 azd	0.502702
rsh2_1 azd	0.605888
rsh2_1 azd	0.545464
rsh2_1 azd	0.324425
rsh2_1 azd	0.338602
rsh2_1 azd	0.567242
rsh2_1 azd	0.541288
rsh2_1 azd	0.411709
rsh2_1 azd	0.422618
rsh2_1 azd	0.446719
rsh2_1 azd	0.549745
rsh2_1 azd	0.404257
rsh2_1 azd	0.618821
rsh2_1 azd	0.421471
rsh2_1 azd	0.587471
rsh2_1 azd	0.339035
rsh2_1 azd	0.617124
rsh2_1 azd	0.685657
rsh3_1 ctrl	0.858044
rsh3_1 ctrl	0.863496
rsh3_1 ctrl	0.858166
rsh3_1 ctrl	0.863398
rsh3_1 ctrl	0.859655
rsh3_1 ctrl	0.861576
rsh3_1 ctrl	0.861437
rsh3_1 ctrl	0.844221
rsh3_1 ctrl	0.817038
rsh3_1 ctrl	0.863954
rsh3_1 ctrl	0.865637
rsh3_1 ctrl	0.814345
rsh3_1 ctrl	0.846658
rsh3_1 ctrl	0.842087
rsh3_1 ctrl	0.798449
rsh3_1 ctrl	0.867229
rsh3_1 ctrl	0.869257
rsh3_1 ctrl	0.788871
rsh3_1 ctrl	0.846696
rsh3_1 ctrl	0.831983
rsh3_1 azd	0.558786
rsh3_1 azd	0.477748
rsh3_1 azd	0.398478
rsh3_1 azd	0.65782
rsh3_1 azd	0.51848
rsh3_1 azd	0.424629
rsh3_1 azd	0.613105
rsh3_1 azd	0.680122
rsh3_1 azd	0.624241
rsh3_1 azd	0.64722
rsh3_1 azd	0.526578
rsh3_1 azd	0.697935
rsh3_1 azd	0.680806
rsh3_1 azd	0.704539
rsh3_1 azd	0.792271
rsh3_1 azd	0.764746
rsh3_1 azd	0.239576
rsh3_1 azd	0.628253
rsh2,3 ctrl	0.861954
rsh2,3 ctrl	0.871023
rsh2,3 ctrl	0.863547
rsh2,3 ctrl	0.840109
rsh2,3 ctrl	0.865331
rsh2,3 ctrl	0.857502
rsh2,3 ctrl	0.86193
rsh2,3 ctrl	0.857514
rsh2,3 ctrl	0.860168
rsh2,3 ctrl	0.859683
rsh2,3 ctrl	0.783179
rsh2,3 ctrl	0.832907
rsh2,3 ctrl	0.822515
rsh2,3 ctrl	0.84565
rsh2,3 ctrl	0.86619
rsh2,3 ctrl	0.86449
rsh2,3 ctrl	0.842281
rsh2,3 azd	0.542918
rsh2,3 azd	0.69315
rsh2,3 azd	0.692124
rsh2,3 azd	0.736519
rsh2,3 azd	0.643375
rsh2,3 azd	0.767359
rsh2,3 azd	0.678249
rsh2,3 azd	0.736974
rsh2,3 azd	0.522222
rsh2,3 azd	0.639375
rsh2,3 azd	0.74197
rsh2,3 azd	0.69
rsh2,3 azd	0.782924
rsh2,3 azd	0.675493
rsh2,3 azd	0.562071
rsh2,3 azd	0.717763
rsh2,3 azd	0.591613
rsh2,3 azd	0.685744
rsh2,3 azd	0.606678
