## Supplementary Data Files for "Post-translational regulation of photosynthetic activity via the TOR kinase in plants": data 2B.xlsx

### Sheet: Foglio1
Line	Fv/Fm
col0 ctrl	0.850763
col0 ctrl	0.847059
col0 ctrl	0.854216
col0 ctrl	0.780654
col0 ctrl	0.835389
col0 ctrl	0.824432
col0 ctrl	0.845955
col0 ctrl	0.852626
col0 ctrl	0.845775
col0 ctrl	0.846485
col0 ctrl	0.844401
col0 ctrl	0.846735
col0 ctrl	0.853882
col0 ctrl	0.857596
col0 ctrl	0.761055
col0 ctrl	0.844539
col0 ctrl	0.850066
col0 ctrl	0.856762
col0 AZD	0.79619
col0 AZD	0.816386
col0 AZD	0.778211
col0 AZD	0.784787
col0 AZD	0.75335
col0 AZD	0.756871
col0 AZD	0.814091
col0 AZD	0.800248
col0 AZD	0.769518
col0 AZD	0.787258
col0 AZD	0.820726
col0 AZD	0.81518
col0 AZD	0.809265
col0 AZD	0.81586
col0 AZD	0.838475
col0 AZD	0.82633
col0 AZD	0.834059
col0 AZD	0.798278
col0 AZD	0.787477
OXRSH3 ctrl	0.70422
OXRSH3 ctrl	0.733707
OXRSH3 ctrl	0.591526
OXRSH3 ctrl	0.768252
OXRSH3 ctrl	0.585299
OXRSH3 ctrl	0.492123
OXRSH3 ctrl	0.523213
OXRSH3 ctrl	0.767079
OXRSH3 ctrl	0.714721
OXRSH3 ctrl	0.651325
OXRSH3 ctrl	0.774679
OXRSH3 ctrl	0.475979
OXRSH3 ctrl	0.519806
OXRSH3 ctrl	0.64997
OXRSH3 ctrl	0.767617
OXRSH3 ctrl	0.751098
OXRSH3 ctrl	0.762242
OXRSH3 ctrl	0.722884
OXRSH3 ctrl	0.851415
OXRSH3 ctrl	0.512246
OXRSH3 AZD	0.450231
OXRSH3 AZD	0.408334
OXRSH3 AZD	0.401798
OXRSH3 AZD	0.425692
OXRSH3 AZD	0.439935
OXRSH3 AZD	0.394449
OXRSH3 AZD	0.440283
OXRSH3 AZD	0.380908
OXRSH3 AZD	0.343801
OXRSH3 AZD	0.432249
OXRSH3 AZD	0.520926
OXRSH3 AZD	0.44269
OXRSH3 AZD	0.505628
OXRSH3 AZD	0.446541
OXRSH3 AZD	0.442649
OXRSH3 AZD	0.472605
OXRSH3 AZD	0.514386
OXRSH1 ctrl	0.846842
OXRSH1 ctrl	0.851232
OXRSH1 ctrl	0.841138
OXRSH1 ctrl	0.823429
OXRSH1 ctrl	0.804142
OXRSH1 ctrl	0.847898
OXRSH1 ctrl	0.852161
OXRSH1 ctrl	0.808932
OXRSH1 ctrl	0.837371
OXRSH1 ctrl	0.843965
OXRSH1 ctrl	0.846307
OXRSH1 ctrl	0.848668
OXRSH1 ctrl	0.827085
OXRSH1 ctrl	0.845444
OXRSH1 ctrl	0.820952
OXRSH1 ctrl	0.833292
OXRSH1 AZD	0.84832
OXRSH1 AZD	0.829364
OXRSH1 AZD	0.847096
OXRSH1 AZD	0.852128
OXRSH1 AZD	0.842046
OXRSH1 AZD	0.842119
OXRSH1 AZD	0.849244
OXRSH1 AZD	0.833298
OXRSH1 AZD	0.829709
OXRSH1 AZD	0.843691
OXRSH1 AZD	0.773325
OXRSH1 AZD	0.806259
OXRSH1 AZD	0.82328
OXRSH1 AZD	0.828708
OXRSH1 AZD	0.834216
OXRSH1 AZD	0.848313
OXRSH1 AZD	0.821697
OXRSH1 AZD	0.854632
