## Supplementary Data Files for "Post-translational regulation of photosynthetic activity via the TOR kinase in plants": data 2C.xlsx

### Sheet: Foglio1
ID	GTP nmol/g(FW)	ppGpp pmol/g(FW)
Col	10.3606	119.311
Col	12.4885	90.5223
Col	12.1672	126.374
Col AZD	11.6112	155.508
Col AZD	12.971	123.061
Col AZD	11.5829	112.316
OXRSH3	14.5342	236.289
OXRSH3	13.3963	242.991
OXRSH3	12.9557	225.278
OXRSH3 AZD	11.8213	560.505
OXRSH3 AZD	11.8885	496.024
OXRSH3 AZD	10.7027	513.672
