## Supplementary Data Files for "Post-translational regulation of photosynthetic activity via the TOR kinase in plants": data 2E.xlsx

### Sheet: Foglio1
Line	treatment	Fv/Fm
Col0	ctrl	0.79
Col0	ctrl	0.8
Col0	ctrl	0.81
Col0	ctrl	0.8
OXRSH3	ctrl	0.74
OXRSH3	ctrl	0.76
OXRSH3	ctrl	0.71
OXRSH3	ctrl	0.74
lst8	ctrl	0.82
lst8	ctrl	0.87
lst8	ctrl	0.86
lst8	ctrl	0.87
lst8 x OXRSH3	ctrl	0.6
lst8 x OXRSH3	ctrl	0.61
lst8 x OXRSH3	ctrl	0.69
lst8 x OXRSH3	ctrl	0.66
lst8 x OXRSH3	ctrl	0.68
lst8 x OXRSH3	ctrl	0.6
lst8 x OXRSH3	ctrl	0.58
lst8 x OXRSH3	ctrl	0.64
lst8 x OXRSH3	ctrl	0.63
lst8 x OXRSH3	ctrl	0.66
lst8 x OXRSH3	ctrl	0.62
lst8 x OXRSH3	ctrl	0.7
lst8 x OXRSH3	ctrl	0.7
lst8 x OXRSH3	ctrl	0.62
lst8 x OXRSH3	ctrl	0.58
lst8 x OXRSH3	ctrl	0.62
lst8 x OXRSH3	ctrl	0.59
lst8 x OXRSH3	ctrl	0.54
lst8 x OXRSH3	ctrl	0.63
lst8 x OXRSH3	ctrl	0.61
lst8 x OXRSH3	ctrl	0.6
lst8 x OXRSH3	ctrl	0.69
Col0	AZD 10	0.209665
Col0	AZD 10	0.195849
Col0	AZD 10	0.187446
Col0	AZD 10	0.203096
OXRSH3	AZD 10	0.259656
OXRSH3	AZD 10	0.244318
OXRSH3	AZD 10	0.290891
OXRSH3	AZD 10	0.264555
lst8	AZD 10	0.184889
lst8	AZD 10	0.133476
lst8	AZD 10	0.142699
lst8	AZD 10	0.134695
lst8 x OXRSH3	AZD 10	0.40238
lst8 x OXRSH3	AZD 10	0.385371
lst8 x OXRSH3	AZD 10	0.310648
lst8 x OXRSH3	AZD 10	0.339954
lst8 x OXRSH3	AZD 10	0.321564
lst8 x OXRSH3	AZD 10	0.397445
lst8 x OXRSH3	AZD 10	0.415593
lst8 x OXRSH3	AZD 10	0.363836
lst8 x OXRSH3	AZD 10	0.370159
lst8 x OXRSH3	AZD 10	0.336257
lst8 x OXRSH3	AZD 10	0.376107
lst8 x OXRSH3	AZD 10	0.298769
lst8 x OXRSH3	AZD 10	0.297314
lst8 x OXRSH3	AZD 10	0.378406
lst8 x OXRSH3	AZD 10	0.417139
lst8 x OXRSH3	AZD 10	0.37549
lst8 x OXRSH3	AZD 10	0.406768
lst8 x OXRSH3	AZD 10	0.459633
lst8 x OXRSH3	AZD 10	0.37135
lst8 x OXRSH3	AZD 10	0.39333
lst8 x OXRSH3	AZD 10	0.395263
lst8 x OXRSH3	AZD 10	0.311614
