## Supplementary Data Files for "Post-translational regulation of photosynthetic activity via the TOR kinase in plants": data 3A.xlsx

### Sheet: Foglio1
Line	Fv/Fm
qrt ctrl	0.82924
qrt ctrl	0.835813
qrt ctrl	0.827695
qrt ctrl	0.831247
qrt ctrl	0.837491
qrt ctrl	0.735232
qrt ctrl	0.852939
qrt ctrl	0.845363
qrt ctrl	0.831637
qrt ctrl	0.8455
qrt ctrl	0.840961
qrt ctrl	0.832992
qrt ctrl	0.847173
qrt ctrl	0.846262
qrt ctrl	0.852989
qrt ctrl	0.852769
qrt ctrl	0.849477
qrt ctrl	0.842178
qrt AZD	0.792136
qrt AZD	0.790501
qrt AZD	0.778265
qrt AZD	0.773928
qrt AZD	0.786427
qrt AZD	0.798166
qrt AZD	0.791367
qrt AZD	0.788396
qrt AZD	0.794057
qrt AZD	0.79523
qrt AZD	0.817618
qrt AZD	0.810788
qrt AZD	0.812157
qrt AZD	0.830209
qrt AZD	0.817851
qrt AZD	0.796013
qrt AZD	0.821688
qrt AZD	0.828271
rsh2,3 ctrl	0.83032
rsh2,3 ctrl	0.832488
rsh2,3 ctrl	0.836335
rsh2,3 ctrl	0.836705
rsh2,3 ctrl	0.833669
rsh2,3 ctrl	0.835649
rsh2,3 ctrl	0.843037
rsh2,3 ctrl	0.830531
rsh2,3 ctrl	0.842576
rsh2,3 ctrl	0.849125
rsh2,3 ctrl	0.84201
rsh2,3 ctrl	0.839505
rsh2,3 ctrl	0.84761
rsh2,3 ctrl	0.854943
rsh2,3 ctrl	0.846812
rsh2,3 ctrl	0.843858
rsh2,3 ctrl	0.849431
rsh2,3 ctrl	0.857611
rsh2,3 AZD	0.797427
rsh2,3 AZD	0.756979
rsh2,3 AZD	0.796922
rsh2,3 AZD	0.795253
rsh2,3 AZD	0.81464
rsh2,3 AZD	0.783076
rsh2,3 AZD	0.791193
rsh2,3 AZD	0.825772
rsh2,3 AZD	0.839544
rsh2,3 AZD	0.791691
rsh2,3 AZD	0.814362
rsh2,3 AZD	0.823613
rsh2,3 AZD	0.802542
rsh2,3 AZD	0.839397
rsh2,3 AZD	0.813261
rsh2,3 AZD	0.795905
rsh2,3 AZD	0.774532
rsh2,3 AZD	0.820046
rsh2,3 AZD	0.806547
rsh2,3 AZD	0.797362
rsh2,3 AZD	0.785362
rsh2,3 AZD	0.813573
rsh2,3 AZD	0.818612
rsh2,3 AZD	0.792238
rsh2,3 AZD	0.8295
rsh2,3 AZD	0.827368
rsh2,3 AZD	0.783317
rsh2,3 AZD	0.808293
rsh2,3 AZD	0.830363
rsh2,3 AZD	0.837786
rsh2,3 AZD	0.768026
rsh2,3 AZD	0.791995
rsh2,3 AZD	0.831869
rsh2,3 AZD	0.835663
rsh2,3 AZD	0.833747
rsh2,3 AZD	0.792289
rsh2,3 OXRSH3 ctrl	0.818849
rsh2,3 OXRSH3 ctrl	0.810749
rsh2,3 OXRSH3 ctrl	0.78917
rsh2,3 OXRSH3 ctrl	0.819071
rsh2,3 OXRSH3 ctrl	0.817656
rsh2,3 OXRSH3 ctrl	0.830017
rsh2,3 OXRSH3 ctrl	0.815047
rsh2,3 OXRSH3 ctrl	0.817242
rsh2,3 OXRSH3 ctrl	0.803881
rsh2,3 OXRSH3 ctrl	0.820719
rsh2,3 OXRSH3 ctrl	0.806363
rsh2,3 OXRSH3 ctrl	0.82292
rsh2,3 OXRSH3 ctrl	0.80673
rsh2,3 OXRSH3 ctrl	0.819527
rsh2,3 OXRSH3 ctrl	0.820416
rsh2,3 OXRSH3 ctrl	0.799956
rsh2,3 OXRSH3 ctrl	0.801552
rsh2,3 OXRSH3 ctrl	0.819137
rsh2,3 OXRSH3 AZD	0.497674
rsh2,3 OXRSH3 AZD	0.67187
rsh2,3 OXRSH3 AZD	0.565314
rsh2,3 OXRSH3 AZD	0.421608
rsh2,3 OXRSH3 AZD	0.353979
rsh2,3 OXRSH3 AZD	0.604695
rsh2,3 OXRSH3 AZD	0.68629
rsh2,3 OXRSH3 AZD	0.656558
rsh2,3 OXRSH3 AZD	0.672042
rsh2,3 OXRSH3 AZD	0.637259
rsh2,3 OXRSH3 AZD	0.630542
rsh2,3 OXRSH3 AZD	0.734768
rsh2,3 OXRSH3 AZD	0.540969
rsh2,3 OXRSH3 AZD	0.751726
rsh2,3 OXRSH3 AZD	0.680835
rsh2,3 OXRSH3 AZD	0.646573
rsh2,3 OXRSH3 AZD	0.629976
rsh2,3 OXRSH3 AZD	0.612426
rsh2,3 OXRSH3 AZD	0.377395
rsh2,3 OXRSH3 AZD	0.426005
rsh2,3 OXRSH3 AZD	0.606921
rsh2,3 OXRSH3 AZD	0.349483
rsh2,3 OXRSH3 AZD	0.692209
rsh2,3 OXRSH3 AZD	0.612947
rsh2,3 OXRSH3 AZD	0.514333
rsh2,3 OXRSH3 AZD	0.427307
rsh2,3 OXRSH3 AZD	0.415878
rsh2,3 OXRSH3 AZD	0.713335
rsh2,3 OXRSH3 AZD	0.624651
rsh2,3 OXRSH3 AZD	0.368976
rsh2,3 OXRSH3 AZD	0.518818
rsh2,3 OXRSH3 AZD	0.524152
rsh2,3 OXRSH3 AZD	0.457019
rsh2,3 OXRSH3 AZD	0.432049
rsh2,3 OXRSH3 AZD	0.443295
rsh2,3 OXRSH3 AZD	0.42958
rsh2,3 OXSSURSH3 2 ctrl	0.742111
rsh2,3 OXSSURSH3 2 ctrl	0.750948
rsh2,3 OXSSURSH3 2 ctrl	0.754785
rsh2,3 OXSSURSH3 2 ctrl	0.773544
rsh2,3 OXSSURSH3 2 ctrl	0.687053
rsh2,3 OXSSURSH3 2 ctrl	0.748518
rsh2,3 OXSSURSH3 2 ctrl	0.776585
rsh2,3 OXSSURSH3 2 ctrl	0.761164
rsh2,3 OXSSURSH3 2 ctrl	0.681971
rsh2,3 OXSSURSH3 2 ctrl	0.665456
rsh2,3 OXSSURSH3 2 ctrl	0.663121
rsh2,3 OXSSURSH3 2 ctrl	0.716972
rsh2,3 OXSSURSH3 2 ctrl	0.673769
rsh2,3 OXSSURSH3 2 ctrl	0.697096
rsh2,3 OXSSURSH3 2 ctrl	0.760207
rsh2,3 OXSSURSH3 2 ctrl	0.712597
rsh2,3 OXSSURSH3 2 ctrl	0.670915
rsh2,3 OXSSURSH3 2 ctrl	0.768855
rsh2,3 OXSSURSH3 2 AZD	0.772722
rsh2,3 OXSSURSH3 2 AZD	0.695347
rsh2,3 OXSSURSH3 2 AZD	0.720176
rsh2,3 OXSSURSH3 2 AZD	0.754441
rsh2,3 OXSSURSH3 2 AZD	0.770812
rsh2,3 OXSSURSH3 2 AZD	0.728055
rsh2,3 OXSSURSH3 2 AZD	0.470219
rsh2,3 OXSSURSH3 2 AZD	0.74054
rsh2,3 OXSSURSH3 2 AZD	0.825388
rsh2,3 OXSSURSH3 2 AZD	0.76141
rsh2,3 OXSSURSH3 2 AZD	0.710146
rsh2,3 OXSSURSH3 2 AZD	0.677147
rsh2,3 OXSSURSH3 2 AZD	0.775861
rsh2,3 OXSSURSH3 2 AZD	0.783019
rsh2,3 OXSSURSH3 2 AZD	0.679595
rsh2,3 OXSSURSH3 2 AZD	0.719581
rsh2,3 OXSSURSH3 2 AZD	0.682394
rsh2,3 OXSSURSH3 2 AZD	0.602679
rsh2,3 OXSSURSH3 2 AZD	0.78494
rsh2,3 OXSSURSH3 2 AZD	0.646755
rsh2,3 OXSSURSH3 2 AZD	0.74053
rsh2,3 OXSSURSH3 2 AZD	0.754826
rsh2,3 OXSSURSH3 2 AZD	0.550313
rsh2,3 OXSSURSH3 2 AZD	0.688947
rsh2,3 OXSSURSH3 2 AZD	0.634585
rsh2,3 OXSSURSH3 2 AZD	0.764241
rsh2,3 OXSSURSH3 2 AZD	0.753817
rsh2,3 OXSSURSH3 2 AZD	0.768186
rsh2,3 OXSSURSH3 2 AZD	0.693659
rsh2,3 OXSSURSH3 2 AZD	0.682811
rsh2,3 OXSSURSH3 2 AZD	0.619787
rsh2,3 OXSSURSH3 2 AZD	0.800806
rsh2,3 OXSSURSH3 2 AZD	0.649148
rsh2,3 OXSSURSH3 2 AZD	0.687034
rsh2,3 OXSSURSH3 2 AZD	0.726006
rsh2,3 OXSSURSH3 2 AZD	0.676557
rsh2,3 OXSSURSH3 2 AZD	0.771999
rsh2,3 OXSSURSH3 4 ctrl	0.600552
rsh2,3 OXSSURSH3 4 ctrl	0.679845
rsh2,3 OXSSURSH3 4 ctrl	0.648451
rsh2,3 OXSSURSH3 4 ctrl	0.632093
rsh2,3 OXSSURSH3 4 ctrl	0.642233
rsh2,3 OXSSURSH3 4 ctrl	0.619535
rsh2,3 OXSSURSH3 4 ctrl	0.629191
rsh2,3 OXSSURSH3 4 ctrl	0.709199
rsh2,3 OXSSURSH3 4 ctrl	0.600741
rsh2,3 OXSSURSH3 4 ctrl	0.692235
rsh2,3 OXSSURSH3 4 ctrl	0.643112
rsh2,3 OXSSURSH3 4 ctrl	0.608925
rsh2,3 OXSSURSH3 4 ctrl	0.592327
rsh2,3 OXSSURSH3 4 ctrl	0.685657
rsh2,3 OXSSURSH3 4 ctrl	0.602891
rsh2,3 OXSSURSH3 4 ctrl	0.698191
rsh2,3 OXSSURSH3 4 ctrl	0.623137
rsh2,3 OXSSURSH3 4 ctrl	0.713955
rsh2,3 OXSSURSH3 4 AZD	0.622447
rsh2,3 OXSSURSH3 4 AZD	0.670626
rsh2,3 OXSSURSH3 4 AZD	0.577987
rsh2,3 OXSSURSH3 4 AZD	0.634373
rsh2,3 OXSSURSH3 4 AZD	0.599126
rsh2,3 OXSSURSH3 4 AZD	0.6565
rsh2,3 OXSSURSH3 4 AZD	0.582809
rsh2,3 OXSSURSH3 4 AZD	0.564213
rsh2,3 OXSSURSH3 4 AZD	0.671818
rsh2,3 OXSSURSH3 4 AZD	0.72964
rsh2,3 OXSSURSH3 4 AZD	0.693551
rsh2,3 OXSSURSH3 4 AZD	0.689674
rsh2,3 OXSSURSH3 4 AZD	0.692946
rsh2,3 OXSSURSH3 4 AZD	0.549483
rsh2,3 OXSSURSH3 4 AZD	0.758297
rsh2,3 OXSSURSH3 4 AZD	0.5824
rsh2,3 OXSSURSH3 4 AZD	0.62666
rsh2,3 OXSSURSH3 4 AZD	0.694367
rsh2,3 OXSSURSH3 4 AZD	0.69723
rsh2,3 OXSSURSH3 4 AZD	0.67227
rsh2,3 OXSSURSH3 4 AZD	0.742722
rsh2,3 OXSSURSH3 4 AZD	0.717503
rsh2,3 OXSSURSH3 4 AZD	0.692308
rsh2,3 OXSSURSH3 4 AZD	0.507149
rsh2,3 OXSSURSH3 4 AZD	0.670777
rsh2,3 OXSSURSH3 4 AZD	0.642904
rsh2,3 OXSSURSH3 4 AZD	0.667392
rsh2,3 OXSSURSH3 4 AZD	0.503921
rsh2,3 OXSSURSH3 4 AZD	0.555045
rsh2,3 OXSSURSH3 4 AZD	0.627468
rsh2,3 OXSSURSH3 4 AZD	0.663868
rsh2,3 OXSSURSH3 4 AZD	0.675408
rsh2,3 OXSSURSH3 4 AZD	0.577828
rsh2,3 OXSSURSH3 4 AZD	0.738807
rsh2,3 OXSSURSH3 4 AZD	0.661082
rsh2,3 OXSSURSH3 4 AZD	0.619474
