## Supplementary Data Files for "Post-translational regulation of photosynthetic activity via the TOR kinase in plants": data 3C.xlsx

### Sheet: Foglio1
ID	nuclei on chloro
CTP 4 P+	0.869279
CTP 4 P+	0.318931
CTP 4 P+	1.65354
CTP 4 P+	0.44733
CTP 4 P+	0.883426
CTP 4 P+	0.594445
CTP 4 P+	0.666725
CTP 4 P+	0.561731
CTP 4 P+	1.69769
CTP 4 P+	0.87932
CTP 4 P+	0.552647
CTP 4 P+	0.500769
CTP 4 P+	0.663915
CTP 4 P+	0.834353
CTP 4 P+	0.362713
CTP 4 P+	0.421738
CTP 4 P-	0.267666
CTP 4 P-	0.279692
CTP 4 P-	0.426635
CTP 4 P-	0.370949
CTP 4 P-	0.436666
CTP 4 P-	0.331593
CTP 4 P-	0.16649
CTP 4 P-	0.298754
CTP 4 P-	0.457456
CTP 4 P-	0.228934
CTP 4 P-	0.28046
CTP 4 P-	0.172629
CTP 4 P-	0.300166
CTP 4 P-	0.310985
CTP 4 P-	0.195095
CTP 4 P-	0.284595
CTP 4 P-	0.216468
