## Supplementary Data Files for "Post-translational regulation of photosynthetic activity via the TOR kinase in plants": S6.xlsx

### Sheet: Foglio1
Treat/Line	Fv/Fm
144h AZD 0 wt	0.816
144h AZD 0 wt	0.821
144h AZD 0 wt	0.819
144h AZD 0 wt	0.821
144h AZD 0 wt	0.819
144h AZD 0 wt	0.817
144h AZD 0 wt	0.805
144h AZD 0 wt	0.816
144h AZD 0 wt	0.814
144h AZD 0 wt	0.817
144h AZD 0 wt	0.807
144h AZD 0 wt	0.812
144h AZD 0 wt	0.805
144h AZD 0 wt	0.803
144h AZD 0 wt	0.819
144h AZD 0 wt	0.805
144h AZD 0 wt	0.811
144h AZD 0 wt	0.817
144h AZD 0 wt	0.822
144h AZD 0 TOR/tor-1	0.819
144h AZD 0 TOR/tor-1	0.805
144h AZD 0 TOR/tor-1	0.813
144h AZD 0 TOR/tor-1	0.793
144h AZD 0 TOR/tor-1	0.805
144h AZD 0 TOR/tor-1	0.812
144h AZD 0 TOR/tor-1	0.8
144h AZD 0 TOR/tor-1	0.813
144h AZD 0 TOR/tor-1	0.82
144h AZD 0 TOR/tor-1	0.816
144h AZD 0 TOR/tor-1	0.811
144h AZD 0 TOR/tor-1	0.822
144h AZD 0 TOR/tor-1	0.812
144h AZD 0 TOR/tor-1	0.82
144h AZD 0 TOR/tor-1	0.823
144h AZD 0 TOR/tor-1	0.82
144h AZD 1 wt	0.817
144h AZD 1 wt	0.805
144h AZD 1 wt	0.806
144h AZD 1 wt	0.795
144h AZD 1 wt	0.765
144h AZD 1 wt	0.793
144h AZD 1 wt	0.776
144h AZD 1 wt	0.797
144h AZD 1 wt	0.791
144h AZD 1 wt	0.78
144h AZD 1 TOR/tor-1	0.78
144h AZD 1 TOR/tor-1	0.765
144h AZD 1 TOR/tor-1	0.728
144h AZD 1 TOR/tor-1	0.8
144h AZD 1 TOR/tor-1	0.73
144h AZD 1 TOR/tor-1	0.766
144h AZD 1 TOR/tor-1	0.778
144h AZD 1 TOR/tor-1	0.805
144h AZD 1 TOR/tor-1	0.78
144h AZD 1 TOR/tor-1	0.762
144h AZD 1 TOR/tor-1	0.802
144h AZD 1 TOR/tor-1	0.752
144h AZD 1 TOR/tor-1	0.757
144h AZD 1 TOR/tor-1	0.791
144h AZD 1 TOR/tor-1	0.771
144h AZD 1 TOR/tor-1	0.799
144h AZD 1 TOR/tor-1	0.795
144h AZD 1 TOR/tor-1	0.78
144h AZD 1 TOR/tor-1	0.798
144h AZD 1 TOR/tor-1	0.698
144h AZD 1 TOR/tor-1	0.766
144h AZD 1 TOR/tor-1	0.769
144h AZD 1 TOR/tor-1	0.776
144h AZD 1 TOR/tor-1	0.768
144h AZD 1 TOR/tor-1	0.776
144h AZD 1 TOR/tor-1	0.776
144h AZD 10 wt	0.63
144h AZD 10 wt	0.707
144h AZD 10 wt	0.728
144h AZD 10 wt	0.721
144h AZD 10 wt	0.72
144h AZD 10 wt	0.7
144h AZD 10 wt	0.548
144h AZD 10 wt	0.601
144h AZD 10 wt	0.712
144h AZD 10 wt	0.707
144h AZD 10 TOR/tor-1	0.468
144h AZD 10 TOR/tor-1	0.666
144h AZD 10 TOR/tor-1	0.645
144h AZD 10 TOR/tor-1	0.661
144h AZD 10 TOR/tor-1	0.569
144h AZD 10 TOR/tor-1	0.501
144h AZD 10 TOR/tor-1	0.527
144h AZD 10 TOR/tor-1	0.589
144h AZD 10 TOR/tor-1	0.557
144h AZD 10 TOR/tor-1	0.622
144h AZD 10 TOR/tor-1	0.622
144h AZD 10 TOR/tor-1	0.382
144h AZD 10 TOR/tor-1	0.68
144h AZD 10 TOR/tor-1	0.614
