## Supplementary Data Files for "Post-translational regulation of photosynthetic activity via the TOR kinase in plants": data S7B.xlsx

### Sheet: Foglio1
Line	Fv/Fm
Col-0	0.86
Col-0	0.87
Col-0	0.87
Col-0	0.86
Col-0 AZD	0.86
Col-0 AZD	0.87
Col-0 AZD	0.86
Col-0 AZD	0.85
OXRSH3	0.78
OXRSH3	0.79
OXRSH3	0.76
OXRSH3	0.77
OXRSH3 AZD	0.6
OXRSH3 AZD	0.63
OXRSH3 AZD	0.67
OXRSH3 AZD	0.62
