## Supplementary Data Files for "Post-translational regulation of photosynthetic activity via the TOR kinase in plants": data S7C.xlsx

### Sheet: Foglio1
Line	Treatment	Fv/Fm
Col-0	D12_control	0.868831
Col-0	D12_control	0.869156
Col-0	D12_control	0.867328
Col-0	D12_control	0.868334
Col-0	D12_control	0.870147
Col-0	D12_control	0.877052
Col-0	D12_control	0.875987
Col-0	D12_control	0.878464
Col-0	D12_control	0.882712
Col-0	D12_control	0.88059
Col-0	D12_control	0.874329
Col-0	D12_control	0.877815
Col-0	D12_control	0.873372
Col-0	D12_control	0.883491
Col-0	D12_control	0.883638
Col-0	D12_control	0.880954
Col-0	D12_control	0.881467
Col-0	D12_control	0.869018
Col-0	D12_control	0.874161
Col-0	D12_control	0.879264
Col-0	D12_control	0.883158
Col-0	D12_control	0.877305
Col-0	D12_control	0.878468
Col-0	D12_control	0.875487
Col-0	D12_control	0.877321
Col-0	D12_control	0.880401
Col-0	D12_control	0.88534
Col-0	D12_control	0.882495
Col-0	D12_control	0.883163
Col-0	D12_control	0.875783
Col-0	D12_control	0.88249
Col-0	D12_control	0.874823
Col-0	D12_control	0.878333
Col-0	D12_control	0.883653
Col-0	D12_control	0.877638
Col-0	D12_control	0.875901
OXRSH3	D12_control	0.685509
OXRSH3	D12_control	0.689465
OXRSH3	D12_control	0.669668
OXRSH3	D12_control	0.683873
OXRSH3	D12_control	0.699555
OXRSH3	D12_control	0.723818
OXRSH3	D12_control	0.675413
OXRSH3	D12_control	0.676292
OXRSH3	D12_control	0.690626
OXRSH3	D12_control	0.675106
OXRSH3	D12_control	0.670548
OXRSH3	D12_control	0.689687
OXRSH3	D12_control	0.708811
OXRSH3	D12_control	0.716504
OXRSH3	D12_control	0.697231
OXRSH3	D12_control	0.713126
OXRSH3	D12_control	0.738838
OXRSH3	D12_control	0.692102
OXRSH3	D12_control	0.661216
OXRSH3	D12_control	0.713323
OXRSH3	D12_control	0.735307
OXRSH3	D12_control	0.681731
OXRSH3	D12_control	0.681113
OXRSH3	D12_control	0.693806
OXRSH3	D12_control	0.722934
OXRSH3	D12_control	0.703688
OXRSH3	D12_control	0.695122
OXRSH3	D12_control	0.702537
OXRSH3	D12_control	0.704647
OXRSH3	D12_control	0.72769
OXRSH3	D12_control	0.701952
OXRSH3	D12_control	0.716196
OXRSH3	D12_control	0.698468
OXRSH3	D12_control	0.733386
OXRSH3	D12_control	0.728638
Col-0	D16_N50	0.762158
Col-0	D16_N50	0.813632
Col-0	D16_N50	0.643262
Col-0	D16_N50	0.809188
Col-0	D16_N50	0.577729
Col-0	D16_N50	0.846108
Col-0	D16_N50	0.797794
Col-0	D16_N50	0.664275
Col-0	D16_N50	0.554829
Col-0	D16_N50	0.697866
Col-0	D16_N50	0.681485
Col-0	D16_N50	0.824211
Col-0	D16_N50	0.749466
Col-0	D16_N50	0.738999
Col-0	D16_N50	0.622564
Col-0	D16_N50	0.655383
Col-0	D16_N50	0.674969
Col-0	D16_N50	0.830217
Col-0	D16_N50	0.725439
Col-0	D16_N50	0.685743
Col-0	D16_N50	0.805159
Col-0	D16_N50	0.720537
Col-0	D16_N50	0.535458
Col-0	D16_N50	0.835499
Col-0	D16_N50	0.687033
Col-0	D16_N50	0.613594
Col-0	D16_N50	0.621406
Col-0	D16_N50	0.741408
Col-0	D16_N50	0.809493
Col-0	D16_N50	0.844615
Col-0	D16_N50	0.864379
Col-0	D16_N50	0.712467
Col-0	D16_N50	0.724021
Col-0	D16_N50	0.639869
Col-0	D16_N50	0.840827
Col-0	D16_N50	0.717574
Col-0	D16_N50	0.693607
Col-0	D16_N50	0.753241
Col-0	D16_N50	0.827842
Col-0	D16_N50	0.826406
Col-0	D16_N50	0.850446
Col-0	D16_N50	0.864241
Col-0	D16_N50	0.79705
Col-0	D16_N50	0.802006
Col-0	D16_N50	0.635108
Col-0	D16_N50	0.614867
Col-0	D16_N50	0.845373
Col-0	D16_N50	0.824874
Col-0	D16_N50	0.763372
Col-0	D16_N50	0.816044
Col-0	D16_N50	0.662899
Col-0	D16_N50	0.784026
Col-0	D16_N50	0.769319
Col-0	D16_N50	0.766954
Col-0	D16_N50	0.783703
Col-0	D16_N50	0.65469
Col-0	D16_N50	0.733402
Col-0	D16_N50	0.830831
Col-0	D16_N50	0.731505
Col-0	D16_N50	0.725985
Col-0	D16_N50	0.585663
Col-0	D16_N50	0.601092
Col-0	D16_N50	0.838079
Col-0	D16_N50	0.67599
Col-0	D16_N50	0.77426
Col-0	D16_N50	0.837434
Col-0	D16_N50	0.845534
Col-0	D16_N50	0.777797
Col-0	D16_N50	0.692132
Col-0	D16_N50	0.725718
Col-0	D16_N50	0.758235
Col-0	D16_N50	0.62787
OXRSH3	D16_N50	0.211209
OXRSH3	D16_N50	0.21919
OXRSH3	D16_N50	0.142501
OXRSH3	D16_N50	0.224082
OXRSH3	D16_N50	0.348511
OXRSH3	D16_N50	0.127853
OXRSH3	D16_N50	0.0512118
OXRSH3	D16_N50	0.128791
OXRSH3	D16_N50	0.123843
OXRSH3	D16_N50	0.127974
OXRSH3	D16_N50	0.38099
OXRSH3	D16_N50	0.354628
OXRSH3	D16_N50	0.28352
OXRSH3	D16_N50	0.299902
OXRSH3	D16_N50	0.195397
OXRSH3	D16_N50	0.16202
OXRSH3	D16_N50	0.298761
OXRSH3	D16_N50	0.186158
OXRSH3	D16_N50	0.280332
OXRSH3	D16_N50	0.335089
OXRSH3	D16_N50	0.381672
OXRSH3	D16_N50	0.291807
OXRSH3	D16_N50	0.358343
OXRSH3	D16_N50	0.139561
OXRSH3	D16_N50	0.30944
OXRSH3	D16_N50	0.191252
OXRSH3	D16_N50	0.165193
OXRSH3	D16_N50	0.176624
OXRSH3	D16_N50	0.186969
OXRSH3	D16_N50	0.30618
OXRSH3	D16_N50	0.494164
OXRSH3	D16_N50	0.390564
OXRSH3	D16_N50	0.441075
OXRSH3	D16_N50	0.415593
OXRSH3	D16_N50	0.23837
OXRSH3	D16_N50	0.441669
OXRSH3	D16_N50	0.204341
OXRSH3	D16_N50	0.419934
OXRSH3	D16_N50	0.384562
OXRSH3	D16_N50	0.167412
OXRSH3	D16_N50	0.375757
OXRSH3	D16_N50	0.307676
OXRSH3	D16_N50	0.406567
OXRSH3	D16_N50	0.150692
OXRSH3	D16_N50	0.226858
OXRSH3	D16_N50	0.313074
OXRSH3	D16_N50	0.239476
OXRSH3	D16_N50	0.391541
OXRSH3	D16_N50	0.123
OXRSH3	D16_N50	0.295414
OXRSH3	D16_N50	0.149454
OXRSH3	D16_N50	0.176017
OXRSH3	D16_N50	0.211295
OXRSH3	D16_N50	0.353747
OXRSH3	D16_N50	0.111232
OXRSH3	D16_N50	0.31715
OXRSH3	D16_N50	0.338772
OXRSH3	D16_N50	0.102308
OXRSH3	D16_N50	0.265824
OXRSH3	D16_N50	0.242366
OXRSH3	D16_N50	0.338057
OXRSH3	D16_N50	0.0977396
OXRSH3	D16_N50	0.318393
OXRSH3	D16_N50	0.0627911
OXRSH3	D16_N50	0.34474
OXRSH3	D16_N50	0.243354
OXRSH3	D16_N50	0.310697
OXRSH3	D16_N50	0.127069
OXRSH3	D16_N50	0.114345
OXRSH3	D16_N50	0.148701
OXRSH3	D16_N50	0.375898
OXRSH3	D16_N50	0.244438
